# Molecular dissection of zinc-mediated immunity in Arabidopsis thaliana

**DOI:** 10.64898/2026.08.28.747889

**Authors:** Viviana Escudero, Cuong V. Hoang, Antoni Garcia-Molina, Aishee De, Alejandro M. Armas, Dennis Brueckner, Darío Ferreira Sánchez, Christoph Bueschl, Maria Doppler, Antony van de Ent, Rainer Schuhmacher, Manuel González-Guerrero, Lucía Jordá

**Author notes:** **Correspondence and material distribution:** Lucía Jordá, Manuel González-Guerrero. Centro de Biotecnología y Genómica de Plantas, Universidad Politécnica de Madrid, Instituto Nacional de Investigación y Tecnología Agraria y Alimentaria/Consejo Superior de Investigaciones Científicas, Pozuelo de Alarcón, 28223 Madrid, Spain. Dept. of Microbiology & Plant Pathology, University of California, Riverside, CA, 92521.

## Abstract

Zinc is an essential micronutrient at low concentrations, yet it becomes toxic at slightly higher ones. This is exploited by plants as an effective defensive strategy. However, the molecular components that are involved zinc-mediated immunity remain poorly defined. Here, we show that mixed-linked β-1,3/1,4-glucans naturally ocurring in microbial and grass cell walls and used as an agrobiological solution, trigger zinc accumulation in the Arabidopsis apoplast and upregulate the expression of the zinc transporters HMA2 and HMA4. This response occurs independently of salicylic acid, jasmonic acid and ethylene-mediated signalling pathways, but it requires the LysM receptor kinases CERK1, LYK4 and LYK5, indicating a specific pattern triggered immunity-associated mechanism. We further demonstrate that *hma2hma4* mutants display constitutive activation of a broad set of defence-related genes, yet this transcriptional reprogramming is insufficient to confer resistance against the necrotrophic fungus *Plectosphaerella cucumerina* BMM. Moreover, metabolomic profiling highlights the contribution of specialized metabolites to this defective defence output. Altogether, our findings reveal that zinc-mediated toxicity constitutes a defence mechanism integrated into the immune response triggered by specific microbial or damage associated molecular patterns.
