## Supplementary material for "Molecular dissection of zinc-mediated immunity in Arabidopsis thaliana": Table S5

### Sheet: Table S5 ZiMI regulon
		Supplementary Table 5: ZiMI regulon (533 genes)
		Locus	Description
		AT1G01110	IQ-domain 18(IQD18)
		AT1G01370	Histone superfamily protein(HTR12)
		AT1G01380	Homeodomain-like superfamily protein(ETC1)
		AT1G01940	Cyclophilin-like peptidyl-prolyl cis-trans isomerase family protein(AT1G01940)
		AT1G02310	Glycosyl hydrolase superfamily protein(MAN1)
		AT1G02640	beta-xylosidase 2(BXL2)
		AT1G02860	SPX (SYG1/Pho81/XPR1) domain-containing protein(NLA)
		AT1G03050	ENTH/ANTH/VHS superfamily protein(AT1G03050)
		AT1G03790	Zinc finger C-x8-C-x5-C-x3-H type family protein(SOM)
		AT1G04020	breast cancer associated RING 1(BARD1)
		AT1G04030	eisosome protein(AT1G04030)
		AT1G04360	RING/U-box superfamily protein(AT1G04360)
		AT1G04730	P-loop containing nucleoside triphosphate hydrolases superfamily protein(CTF18)
		AT1G06148	uncharacterized protein(AT1G06148)
		AT1G06590	anaphase-promoting complex subunit(AT1G06590)
		AT1G07270	Cell division control, Cdc6(AT1G07270)
		AT1G07370	proliferating cellular nuclear antigen 1(PCNA1)
		AT1G07500	uncharacterized protein(AT1G07500)
		AT1G09200	Histone superfamily protein(AT1G09200)
		AT1G09510	NAD(P)-binding Rossmann-fold superfamily protein(AT1G09510)
		AT1G11080	serine carboxypeptidase-like 31(scpl31)
		AT1G11185	ncRNA(AT1G11185)
		AT1G11340	G-type lectin S-receptor-like Serine/Threonine-kinase(AT1G11340)
		AT1G11785	uncharacterized protein(AT1G11785)
		AT1G12110	nitrate transporter 1.1(NRT1.1)
		AT1G12890	Integrase-type DNA-binding superfamily protein(AT1G12890)
		AT1G14205	Ribosomal L18p/L5e family protein(AT1G14205)
		AT1G15660	centromere protein C(CENP-C)
		AT1G16400	cytochrome P450, family 79, subfamily F, polypeptide 2(CYP79F2)
		AT1G16410	cytochrome p450 79f1(CYP79F1)
		AT1G16445	S-adenosyl-L-methionine-dependent methyltransferases superfamily protein(AT1G16445)
		AT1G16800	P-loop containing nucleoside triphosphate hydrolases superfamily protein(AT1G16800)
		AT1G16850	uncharacterized protein(AT1G16850)
		AT1G16900	Alg9-like mannosyltransferase family(EBS3)
		AT1G17310	MADS-box transcription factor family protein(AT1G17310)
		AT1G17550	homology to ABI2(HAB2)
		AT1G17700	prenylated RAB acceptor 1.F1(PRA1.F1)
		AT1G18040	cyclin-dependent kinase D1;3(CDKD1;3)
		AT1G18970	germin-like protein 4(GLP4)
		AT1G19540	NmrA-like negative transcriptional regulator family protein(AT1G19540)
		AT1G19600	pfkB-like carbohydrate kinase family protein(AT1G19600)
		AT1G19670	chlorophyllase 1(CLH1)
		AT1G19850	Transcriptional factor B3 family protein / auxin-responsive factor AUX/IAA-like protein(MP)
		AT1G19950	HVA22-like protein H (ATHVA22H)(HVA22H)
		AT1G20010	tubulin beta-5 chain(TUB5)
		AT1G20160	Subtilisin-like serine endopeptidase family protein(ATSBT5.2)
		AT1G20490	AMP-dependent synthetase and ligase family protein(AT1G20490)
		AT1G20720	RAD3-like DNA-binding helicase protein(AT1G20720)
		AT1G21410	F-box/RNI-like superfamily protein(SKP2A)
		AT1G21440	Phosphoenolpyruvate carboxylase family protein(AT1G21440)
		AT1G22110	structural constituent of ribosome(AT1G22110)
		AT1G23170	transmembrane protein (Protein of unknown function DUF2359, transmembrane)(AT1G23170)
		AT1G24020	MLP-like protein 423(MLP423)
		AT1G25460	NAD(P)-binding Rossmann-fold superfamily protein(AT1G25460)
		AT1G25530	Transmembrane amino acid transporter family protein(AT1G25530)
		AT1G26200	TRAM, LAG1 and CLN8 (TLC) lipid-sensing domain containing protein(AT1G26200)
		AT1G26540	Agenet domain-containing protein(AT1G26540)
		AT1G26570	UDP-glucose dehydrogenase 1(UGD1)
		AT1G26780	myb domain protein 117(MYB117)
		AT1G26970	Protein kinase superfamily protein(AT1G26970)
		AT1G28130	Auxin-responsive GH3 family protein(GH3.17)
		AT1G29395	COLD REGULATED 314 INNER MEMBRANE 1(COR413IM1)
		AT1G29600	Zinc finger C-x8-C-x5-C-x3-H type family protein(AT1G29600)
		AT1G31160	HISTIDINE TRIAD NUCLEOTIDE-BINDING 2(HINT 2)
		AT1G31230	aspartate kinase-homoserine dehydrogenase i(AK-HSDH I)
		AT1G31460	vitellogenin-2 protein(AT1G31460)
		AT1G31810	Formin Homology 14(AFH14)
		AT1G31950	Terpenoid cyclases/Protein prenyltransferases superfamily protein(AT1G31950)
		AT1G32560	Late embryogenesis abundant protein, group 1 protein(AtLEA4-1)
		AT1G33790	jacalin lectin family protein(AT1G33790)
		AT1G34060	Pyridoxal phosphate (PLP)-dependent transferases superfamily protein(AT1G34060)
		AT1G35530	DEAD/DEAH box RNA helicase family protein(FANCM)
		AT1G35830	VQ motif-containing protein(AT1G35830)
		AT1G45010	TRAM, LAG1 and CLN8 (TLC) lipid-sensing domain containing protein(AT1G45010)
		AT1G48260	CBL-interacting protein kinase 17(CIPK17)
		AT1G48500	jasmonate-zim-domain protein 4(JAZ4)
		AT1G49800	uncharacterized protein(AT1G49800)
		AT1G49832	ncRNA(AT1G49832)
		AT1G50350	E3 ubiquitin-protein ligase RING1-like protein(AT1G50350)
		AT1G52190	Major facilitator superfamily protein(AT1G52190)
		AT1G52260	PDI-like 1-5(PDIL1-5)
		AT1G52910	fiber (DUF1218)(AT1G52910)
		AT1G53480	mto 1 responding down 1(MRD1)
		AT1G53580	glyoxalase II 3(GLY3)
		AT1G54040	epithiospecifier protein(ESP)
		AT1G54120	uncharacterized protein(AT1G54120)
		AT1G54180	BREVIS RADIX-like 3(BRX-LIKE3)
		AT1G54570	Esterase/lipase/thioesterase family protein(PES1)
		AT1G55380	Cysteine/Histidine-rich C1 domain family protein(AT1G55380)
		AT1G56650	production of anthocyanin pigment 1(PAP1)
		AT1G58360	amino acid permease 1(AAP1)
		AT1G59950	NAD(P)-linked oxidoreductase superfamily protein(AT1G59950)
		AT1G60700	SMAD/FHA domain-containing protein(AT1G60700)
		AT1G61065	1,3-beta-glucan synthase component (DUF1218)(AT1G61065)
		AT1G62120	Mitochondrial transcription termination factor family protein(AT1G62120)
		AT1G62290	Saposin-like aspartyl protease family protein(AT1G62290)
		AT1G62560	flavin-monooxygenase glucosinolate S-oxygenase 3(FMO GS-OX3)
		AT1G62620	Flavin-binding monooxygenase family protein(AT1G62620)
		AT1G63230	Tetratricopeptide repeat (TPR)-like superfamily protein(AT1G63230)
		AT1G63560	HXXXD-type acyl-transferase family protein (FACT)
		AT1G63570	Receptor-like protein kinase-related family protein(AT1G63570)
		AT1G63640	P-loop nucleoside triphosphate hydrolases superfamily protein with CH (Calponin Homology) domain-containing protein(AT1G63640)
		AT1G64380	Integrase-type DNA-binding superfamily protein(AT1G64380)
		AT1G65150	TRAF-like family protein(AT1G65150)
		AT1G65390	phloem protein 2 A5(PP2-A5)
		AT1G65450	HXXXD-type acyl-transferase family protein(GLC)
		AT1G65860	flavin-monooxygenase glucosinolate S-oxygenase 1(FMO GS-OX1)
		AT1G66050	Zinc finger (C3HC4-type RING finger) family protein(VIM2)
		AT1G66345	Pentatricopeptide repeat (PPR) superfamily protein(AT1G66345)
		AT1G66540	Cytochrome P450 superfamily protein(AT1G66540)
		AT1G66620	Protein with RING/U-box and TRAF-like domain(AT1G66620)
		AT1G66820	glycine-rich protein(AT1G66820)
		AT1G66930	Protein kinase superfamily protein(AT1G66930)
		AT1G66940	kinase-like protein(AT1G66940)
		AT1G67030	zinc finger protein 6(ZFP6)
		AT1G67180	zinc finger (C3HC4-type RING finger) family protein / BRCT domain-containing protein(AT1G67180)
		AT1G67630	DNA polymerase alpha 2(POLA2)
		AT1G68030	RING/FYVE/PHD zinc finger superfamily protein(AT1G68030)
		AT1G68360	C2H2 and C2HC zinc fingers superfamily protein(AT1G68360)
		AT1G68600	aluminum activated malate transporter family protein(AT1G68600)
		AT1G69080	Adenine nucleotide alpha hydrolases-like superfamily protein(AT1G69080)
		AT1G69440	Argonaute family protein(AGO7)
		AT1G71140	MATE efflux family protein(AT1G71140)
		AT1G71490	Tetratricopeptide repeat (TPR)-like superfamily protein(AT1G71490)
		AT1G72080	uncharacterized protein(AT1G72080)
		AT1G72770	HYPERSENSITIVE TO ABA1(HAB1)
		AT1G73600	S-adenosyl-L-methionine-dependent methyltransferases superfamily protein(AT1G73600)
		AT1G74810	HCO3- transporter family(BOR5)
		AT1G75030	thaumatin-like protein 3(TLP-3)
		AT1G75520	SHI-related sequence 5(SRS5)
		AT1G75550	glycine-rich protein(AT1G75550)
		AT1G77450	NAC domain containing protein 32(NAC032)
		AT1G77990	STAS domain / Sulfate transporter family(AST56)
		AT1G78090	trehalose-6-phosphate phosphatase(TPPB)
		AT1G78370	glutathione S-transferase TAU 20(GSTU20)
		AT1G78450	SOUL heme-binding family protein(AT1G78450)
		AT1G78460	SOUL heme-binding family protein(AT1G78460)
		AT1G78476	uncharacterized protein(AT1G78476)
		AT1G79260	nitrobindin heme-binding domain protein(AT1G79260)
		AT1G79400	cation/H+ exchanger 2(CHX2)
		AT1G80470	F-box/RNI-like/FBD-like domains-containing protein(AT1G80470)
		AT2G01890	purple acid phosphatase 8(PAP8)
		AT2G02820	myb domain protein 88(MYB88)
		AT2G03110	putative RNA-binding protein(AT2G03110)
		AT2G04800	uncharacterized protein(AT2G04800)
		AT2G04852	ncRNA(AT2G04852)
		AT2G05100	photosystem II light harvesting complex protein 2.1(LHCB2.1)
		AT2G14100	cytochrome P450, family 705, subfamily A, polypeptide 13(CYP705A13)
		AT2G14210	AGAMOUS-like 44(AGL44)
		AT2G14750	APS kinase(APK)
		AT2G15050	lipid transfer protein(LTP)
		AT2G15340	glycine-rich protein(AT2G15340)
		AT2G16780	Transducin family protein / WD-40 repeat family protein(MSI2)
		AT2G16990	Major facilitator superfamily protein(AT2G16990)
		AT2G17650	AMP-dependent synthetase and ligase family protein(AT2G17650)
		AT2G18180	Sec14p-like phosphatidylinositol transfer family protein(AT2G18180)
		AT2G18380	GATA transcription factor 20(GATA20)
		AT2G19240	Ypt/Rab-GAP domain of gyp1p superfamily protein(AT2G19240)
		AT2G19380	RNA recognition motif (RRM)-containing protein(AT2G19380)
		AT2G21060	glycine-rich protein 2B(GRP2B)
		AT2G22170	Lipase/lipooxygenase, PLAT/LH2 family protein(PLAT2)
		AT2G22560	Kinase interacting (KIP1-like) family protein(NET2D)
		AT2G23150	natural resistance-associated macrophage protein 3(NRAMP3)
		AT2G23260	UDP-glucosyl transferase 84B1(UGT84B1)
		AT2G23600	acetone-cyanohydrin lyase(ACL)
		AT2G24010	serine carboxypeptidase-like 23(scpl23)
		AT2G24030	zinc ion binding / nucleic acid binding protein(AT2G24030)
		AT2G24140	myosin-J heavy chain-like protein (Protein of unknown function, DUF593)(AT2G24140)
		AT2G24970	spindle/kinetochore-associated protein(AT2G24970)
		AT2G26010	plant defensin 1.3(PDF1.3)
		AT2G26020	plant defensin 1.2b(PDF1.2b)
		AT2G26310	Chalcone-flavanone isomerase family protein(FAP2)
		AT2G26695	Ran BP2/NZF zinc finger-like superfamily protein(AT2G26695)
		AT2G28410	uncharacterized protein(AT2G28410)
		AT2G28780	P-hydroxybenzoic acid efflux pump subunit(AT2G28780)
		AT2G29490	glutathione S-transferase TAU 1(GSTU1)
		AT2G29620	dentin sialophosphoprotein(AT2G29620)
		AT2G29740	UDP-glucosyl transferase 71C2(UGT71C2)
		AT2G29940	pleiotropic drug resistance 3(ABCG31)
		AT2G30010	TRICHOME BIREFRINGENCE-LIKE 45(TBL45)
		AT2G30040	mitogen-activated protein kinase kinase kinase 14(MAPKKK14)
		AT2G30570	photosystem II reaction center W(PSBW)
		AT2G30870	glutathione S-transferase PHI 10(GSTF10)
		AT2G31420	B3 domain protein (DUF313)(AT2G31420)
		AT2G31570	glutathione peroxidase 2(GPX2)
		AT2G31790	UDP-Glycosyltransferase superfamily protein(AT2G31790)
		AT2G32200	cysteine-rich/transmembrane domain A-like protein(AT2G32200)
		AT2G32290	beta-amylase 6(BAM6)
		AT2G32487	uncharacterized protein(AT2G32487)
		AT2G32540	cellulose synthase-like B4(CSLB04)
		AT2G32770	purple acid phosphatase 13(PAP13)
		AT2G33735	Chaperone DnaJ-domain superfamily protein(AT2G33735)
		AT2G33850	E6-like protein(AT2G33850)
		AT2G35340	helicase domain-containing protein(MEE29)
		AT2G36690	2-oxoglutarate (2OG) and Fe(II)-dependent oxygenase superfamily protein(AT2G36690)
		AT2G36850	glucan synthase-like 8(GSL8)
		AT2G36950	Heavy metal transport/detoxification superfamily protein(AT2G36950)
		AT2G37040	PHE ammonia lyase 1(PAL1)
		AT2G37510	RNA-binding (RRM/RBD/RNP motifs) family protein(AT2G37510)
		AT2G37950	RING/FYVE/PHD zinc finger superfamily protein(AT2G37950)
		AT2G38320	TRICHOME BIREFRINGENCE-LIKE 34(TBL34)
		AT2G39250	Integrase-type DNA-binding superfamily protein(SNZ)
		AT2G39300	CAP-gly domain linker(AT2G39300)
		AT2G39800	delta1-pyrroline-5-carboxylate synthase 1(P5CS1)
		AT2G40460	Major facilitator superfamily protein(AT2G40460)
		AT2G41150	plant/protein(AT2G41150)
		AT2G41290	strictosidine synthase-like 2(SSL2)
		AT2G43100	isopropylmalate isomerase 2(IPMI2)
		AT2G43120	RmlC-like cupins superfamily protein(AT2G43120)
		AT2G43550	scorpion toxin-like knottin superfamily protein(AT2G43550)
		AT2G44840	ethylene-responsive element binding factor 13(ERF13)
		AT2G45290	Transketolase(AT2G45290)
		AT2G46290	Transducin/WD40 repeat-like superfamily protein(AT2G46290)
		AT2G46640	NAD-dependent protein deacetylase HST1-like protein(AT2G46640)
		AT2G47240	AMP-dependent synthetase and ligase family protein(LACS1)
		AT2G47485	uncharacterized protein(AT2G47485)
		AT2G47780	Rubber elongation factor protein (REF)(AT2G47780)
		AT3G01650	RING domain ligase1(RGLG1)
		AT3G01990	ACT domain repeat 6(ACR6)
		AT3G02000	Thioredoxin superfamily protein(ROXY1)
		AT3G02020	aspartate kinase 3(AK3)
		AT3G02400	SMAD/FHA domain-containing protein(AT3G02400)
		AT3G03190	glutathione S-transferase F11(GSTF11)
		AT3G04290	Li-tolerant lipase 1(LTL1)
		AT3G05030	sodium hydrogen exchanger 2(NHX2)
		AT3G05110	early endosome antigen-like protein, putative (DUF3444)(AT3G05110)
		AT3G05640	Protein phosphatase 2C family protein(AT3G05640)
		AT3G05740	RECQ helicase l1(RECQI1)
		AT3G06070	uncharacterized protein(AT3G06070)
		AT3G06810	acyl-CoA dehydrogenase-like protein(IBR3)
		AT3G07440	uncharacterized protein(AT3G07440)
		AT3G09040	Pentatricopeptide repeat (PPR) superfamily protein(AT3G09040)
		AT3G09430	peptide transporter family protein(AT3G09430)
		AT3G10150	purple acid phosphatase 16(PAP16)
		AT3G10570	cytochrome P450, family 77, subfamily A, polypeptide 6(CYP77A6)
		AT3G11150	2-oxoglutarate (2OG) and Fe(II)-dependent oxygenase superfamily protein(AT3G11150)
		AT3G11410	protein phosphatase 2CA(PP2CA)
		AT3G11470	4'-phosphopantetheinyl transferase superfamily(AT3G11470)
		AT3G14070	cation exchanger 9(CAX9)
		AT3G14270	phosphatidylinositol-4-phosphate 5-kinase family protein(FAB1B)
		AT3G14310	pectin methylesterase 3(PME3)
		AT3G14415	Aldolase-type TIM barrel family protein(GOX2)
		AT3G14460	LRR and NB-ARC domains-containing disease resistance protein(AT3G14460)
		AT3G14590	Calcium-dependent lipid-binding (CaLB domain) family protein(NTMC2T6.2)
		AT3G14890	phosphoesterase(AT3G14890)
		AT3G15356	Legume lectin family protein(AT3G15356)
		AT3G16410	nitrile specifier protein 4(NSP4)
		AT3G16650	Transducin/WD40 repeat-like superfamily protein(AT3G16650)
		AT3G16895	Cysteine-rich protein(AT3G16895)
		AT3G17180	serine carboxypeptidase-like 33(scpl33)
		AT3G17360	phragmoplast orienting kinesin 1(POK1)
		AT3G17380	TRAF-like family protein(AT3G17380)
		AT3G18020	Pentatricopeptide repeat (PPR) superfamily protein(AT3G18020)
		AT3G18260	Reticulon family protein(AT3G18260)
		AT3G18280	Bifunctional inhibitor/lipid-transfer protein/seed storage 2S albumin superfamily protein(AT3G18280)
		AT3G18950	Transducin/WD40 repeat-like superfamily protein(AT3G18950)
		AT3G19210	DNA repair/recombination protein(RAD54)
		AT3G19270	cytochrome P450, family 707, subfamily A, polypeptide 4(CYP707A4)
		AT3G19590	Transducin/WD40 repeat-like superfamily protein(BUB3.1)
		AT3G19710	branched-chain aminotransferase4(BCAT4)
		AT3G20865	arabinogalactan protein 40(AGP40)
		AT3G21230	4-coumarate:CoA ligase 5(4CL5)
		AT3G21250	multidrug resistance-associated protein 6(ABCC8)
		AT3G21420	2-oxoglutarate (2OG) and Fe(II)-dependent oxygenase superfamily protein(LBO1)
		AT3G22210	uncharacterized protein(AT3G22210)
		AT3G22760	Tesmin/TSO1-like CXC domain-containing protein(SOL1)
		AT3G23810	S-adenosyl-l-homocysteine (SAH) hydrolase 2(SAHH2)
		AT3G23840	HXXXD-type acyl-transferase family protein(AT3G23840)
		AT3G25490	Protein kinase family protein(AT3G25490)
		AT3G25760	allene oxide cyclase 1(AOC1)
		AT3G26320	cytochrome P450, family 71, subfamily B, polypeptide 36(CYP71B36)
		AT3G27250	uncharacterized protein(AT3G27250)
		AT3G27660	oleosin 4(OLEO4)
		AT3G28070	nodulin MtN21 /EamA-like transporter family protein(UMAMIT46)
		AT3G28370	spindle assembly checkpoint component(AT3G28370)
		AT3G29644	ncRNA(AT3G29644)
		AT3G30842	pleiotropic drug resistance 10(ABCG38)
		AT3G44260	Polynucleotidyl transferase, ribonuclease H-like superfamily protein(CAF1a)
		AT3G44700	uncharacterized protein(AT3G44700)
		AT3G44730	kinesin-like protein 1(KP1)
		AT3G45890	root UVB sensitive-like protein (Protein of unknown function, DUF647)(RUS1)
		AT3G46320	Histone superfamily protein(AT3G46320)
		AT3G47530	Pentatricopeptide repeat (PPR) superfamily protein(AT3G47530)
		AT3G48580	xyloglucan endotransglucosylase/hydrolase 11(XTH11)
		AT3G48600	SWIB complex BAF60b domain-containing protein(AT3G48600)
		AT3G48770	ATP/DNA binding protein(AT3G48770)
		AT3G49160	pyruvate kinase family protein(AT3G49160)
		AT3G49570	response to low sulfur 3(LSU3)
		AT3G49690	myb domain protein 84(MYB84)
		AT3G50570	hydroxyproline-rich glycoprotein family protein(AT3G50570)
		AT3G52390	TatD related DNase(AT3G52390)
		AT3G52540	ovate family protein 18(OFP18)
		AT3G52630	Nucleic acid-binding, OB-fold-like protein(AT3G52630)
		AT3G52840	beta-galactosidase 2(BGAL2)
		AT3G53160	UDP-glucosyl transferase 73C7(UGT73C7)
		AT3G54560	histone H2A 11(HTA11)
		AT3G54600	Class I glutamine amidotransferase-like superfamily protein(DJ1F)
		AT3G55290	NAD(P)-binding Rossmann-fold superfamily protein(AT3G55290)
		AT3G56080	S-adenosyl-L-methionine-dependent methyltransferases superfamily protein(AT3G56080)
		AT3G56830	YCF20-like protein (DUF565)(AT3G56830)
		AT3G57860	UV-B-insensitive 4-like protein(UVI4-LIKE)
		AT3G58480	calmodulin-binding family protein
		AT3G58990	isopropylmalate isomerase 1(IPMI1)
		AT3G59140	multidrug resistance-associated protein 14(ABCC10)
		AT3G59690	IQ-domain 13(IQD13)
		AT3G60110	DNA-binding bromodomain-containing protein(AT3G60110)
		AT3G60210	GroES-like family protein(AT3G60210)
		AT3G60840	microtubule-associated protein 65-4(MAP65-4)
		AT3G61400	2-oxoglutarate (2OG) and Fe(II)-dependent oxygenase superfamily protein(AT3G61400)
		AT3G61680	alpha/beta-Hydrolases superfamily protein(AT3G61680)
		AT3G61890	homeobox 12(HB-12)
		AT3G62260	Protein phosphatase 2C family protein(AT3G62260)
		AT3G62960	Thioredoxin superfamily protein(AT3G62960)
		AT3G63480	ATP binding microtubule motor family protein(AT3G63480)
		AT4G00970	cysteine-rich RLK (RECEPTOR-like protein kinase) 41(CRK41)
		AT4G02060	Minichromosome maintenance (MCM2/3/5) family protein(PRL)
		AT4G02320	Plant invertase/pectin methylesterase inhibitor superfamily(AT4G02320)
		AT4G02670	indeterminate(ID)-domain 12(IDD12)
		AT4G02710	Kinase interacting (KIP1-like) family protein(NET1C)
		AT4G03100	Rho GTPase activating protein with PAK-box/P21-Rho-binding domain-containing protein(AT4G03100)
		AT4G04223	ncRNA(AT4G04223)
		AT4G08590	ORTHRUS-like protein(ORTHL)
		AT4G09420	Disease resistance protein (TIR-NBS class)(AT4G09420)
		AT4G10310	high-affinity K+ transporter 1(HKT1)
		AT4G11130	RNA-dependent RNA polymerase 2(RDR2)
		AT4G12030	bile acid transporter 5(BAT5)
		AT4G12500	Bifunctional inhibitor/lipid-transfer protein/seed storage 2S albumin superfamily protein(AT4G12500)
		AT4G12530	Bifunctional inhibitor/lipid-transfer protein/seed storage 2S albumin superfamily protein(AT4G12530)
		AT4G12580	uncharacterized protein(AT4G12580)
		AT4G13410	Nucleotide-diphospho-sugar transferases superfamily protein(ATCSLA15)
		AT4G13570	histone H2A 4(HTA4)
		AT4G13572	uncharacterized protein(AT4G13572)
		AT4G13770	cytochrome P450, family 83, subfamily A, polypeptide 1(CYP83A1)
		AT4G14040	selenium-binding protein 2(SBP2)
		AT4G14130	xyloglucan endotransglucosylase/hydrolase 15(XTH15)
		AT4G14400	ankyrin repeat family protein(ACD6)
		AT4G14980	Cysteine/Histidine-rich C1 domain family protein(AT4G14980)
		AT4G15140	uncharacterized protein(AT4G15140)
		AT4G16563	Eukaryotic aspartyl protease family protein(AT4G16563)
		AT4G16807	ATP-dependent caseinolytic protease/crotonase family protein(AT4G16807)
		AT4G17140	pleckstrin homology (PH) domain-containing protein(AT4G17140)
		AT4G17610	tRNA/rRNA methyltransferase (SpoU) family protein(AT4G17610)
		AT4G17760	PCNA domain-containing protein(AT4G17760)
		AT4G18050	P-glycoprotein 9(ABCB9)
		AT4G18197	purine permease 7(PUP7)
		AT4G18205	Nucleotide-sugar transporter family protein(AT4G18205)
		AT4G18300	Trimeric LpxA-like enzyme(AT4G18300)
		AT4G19380	Long-chain fatty alcohol dehydrogenase family protein(AT4G19380)
		AT4G20320	CTP synthase family protein(AT4G20320)
		AT4G20325	ribonuclease H2 subunit B(AT4G20325)
		AT4G21060	Galactosyltransferase family protein(AT4G21060)
		AT4G21215	uncharacterized protein(AT4G21215)
		AT4G21445	receptor-interacting protein(AT4G21445)
		AT4G21720	defensin-like protein(AT4G21720)
		AT4G21745	PAK-box/P21-Rho-binding family protein(AT4G21745)
		AT4G22270	transmembrane protein, putative (DUF3537)(MRB1)
		AT4G22640	Bifunctional inhibitor/lipid-transfer protein/seed storage 2S albumin superfamily protein(AT4G22640)
		AT4G24350	Phosphorylase superfamily protein(AT4G24350)
		AT4G24450	phosphoglucan, water dikinase(PWD)
		AT4G24480	Protein kinase superfamily protein(AT4G24480)
		AT4G24570	dicarboxylate carrier 2(DIC2)
		AT4G24580	Rho GTPase activation protein (RhoGAP) with PH domain-containing protein(REN1)
		AT4G24610	pesticidal crystal cry8Ba protein(AT4G24610)
		AT4G24780	Pectin lyase-like superfamily protein(AT4G24780)
		AT4G26080	Protein phosphatase 2C family protein(ABI1)
		AT4G26466	lorelei(LRE)
		AT4G26960	uncharacterized protein(AT4G26960)
		AT4G28230	uncharacterized protein(AT4G28230)
		AT4G29540	bacterial transferase hexapeptide repeat-containing protein(LpxA)
		AT4G30290	xyloglucan endotransglucosylase/hydrolase 19(XTH19)
		AT4G30650	Low temperature and salt responsive protein family(AT4G30650)
		AT4G30680	Initiation factor eIF-4 gamma, MA3(AT4G30680)
		AT4G30860	SET domain group 4(SDG4)
		AT4G32070	Octicosapeptide/Phox/Bem1p (PB1) domain-containing protein / tetratricopeptide repeat (TPR)-containing protein(Phox4)
		AT4G32700	MUS308 and mammalian DNA polymerase-like protein(AT4G32700)
		AT4G33420	Peroxidase superfamily protein(AT4G33420)
		AT4G33550	Bifunctional inhibitor/lipid-transfer protein/seed storage 2S albumin superfamily protein(AT4G33550)
		AT4G34060	demeter-like protein 3(DML3)
		AT4G34620	small subunit ribosomal protein 16(SSR16)
		AT4G35050	Transducin family protein / WD-40 repeat family protein(MSI3)
		AT4G35300	tonoplast monosaccharide transporter2(TMT2)
		AT4G35640	serine acetyltransferase 3;2(SERAT3;2)
		AT4G35930	F-box family protein(FBS4)
		AT4G36410	ubiquitin-conjugating enzyme 17(UBC17)
		AT4G36700	RmlC-like cupins superfamily protein(AT4G36700)
		AT4G36830	GNS1/SUR4 membrane protein family(HOS3-1)
		AT4G37095	uncharacterized protein(AT4G37095)
		AT4G37553	ncRNA(AT4G37553)
		AT4G38060	uncharacterized protein(AT4G38060)
		AT4G38480	Transducin/WD40 repeat-like superfamily protein(AT4G38480)
		AT5G01360	trichome birefringence-like protein (DUF828)(TBL3)
		AT5G01580	gamma interferon responsive lysosomal thiol (GILT) reductase family protein(OSH1)
		AT5G02170	Transmembrane amino acid transporter family protein(AT5G02170)
		AT5G02230	Haloacid dehalogenase-like hydrolase (HAD) superfamily protein(AT5G02230)
		AT5G02420	cyclin-dependent kinase inhibitor SMR3-like protein(AT5G02420)
		AT5G02540	NAD(P)-binding Rossmann-fold superfamily protein(AT5G02540)
		AT5G02820	Spo11/DNA topoisomerase VI, subunit A protein(RHL2)
		AT5G02950	Tudor/PWWP/MBT superfamily protein(AT5G02950)
		AT5G04370	S-adenosyl-L-methionine-dependent methyltransferases superfamily protein(NAMT1)
		AT5G05130	DNA/RNA helicase protein(AT5G05130)
		AT5G05590	phosphoribosylanthranilate isomerase 2(PAI2)
		AT5G06680	spindle pole body component 98(SPC98)
		AT5G06760	Late Embryogenesis Abundant 4-5(LEA4-5)
		AT5G06839	bZIP transcription factor family protein(TGA10)
		AT5G07460	peptidemethionine sulfoxide reductase 2(PMSR2)
		AT5G07580	ethylene-responsive transcription factor(AT5G07580)
		AT5G07610	F-box family protein(AT5G07610)
		AT5G07660	structural maintenance of chromosomes 6A(SMC6A)
		AT5G07690	myb domain protein 29(MYB29)
		AT5G07700	myb domain protein 76(MYB76)
		AT5G09320	vacuolar protein sorting-associated 9A-like protein(VPS9B)
		AT5G10150	UPSTREAM OF FLC protein (DUF966)(AT5G10150)
		AT5G10390	Histone superfamily protein(AT5G10390)
		AT5G10400	Histone superfamily protein(AT5G10400)
		AT5G11150	vesicle-associated membrane protein 713(VAMP713)
		AT5G12330	Lateral root primordium (LRP) protein-like protein(LRP1)
		AT5G12420	O-acyltransferase (WSD1-like) family protein(AT5G12420)
		AT5G13060	ARMADILLO BTB protein 1(ABAP1)
		AT5G13090	uncharacterized protein(AT5G13090)
		AT5G13170	senescence-associated gene 29(SAG29)
		AT5G13880	cotton fiber protein(AT5G13880)
		AT5G14090	regulator of nonsense transcript protein(AT5G14090)
		AT5G14200	isopropylmalate dehydrogenase 1(IMD1)
		AT5G14230	ankyrin(AT5G14230)
		AT5G14420	RING domain ligase2(RGLG2)
		AT5G15190	uncharacterized protein(AT5G15190)
		AT5G16570	glutamine synthetase 1;4(GLN1;4)
		AT5G16690	origin recognition complex subunit 3(ORC3)
		AT5G16980	Zinc-binding dehydrogenase family protein(AT5G16980)
		AT5G17600	RING/U-box superfamily protein(AT5G17600)
		AT5G17650	glycine/proline-rich protein(AT5G17650)
		AT5G19750	Peroxisomal membrane 22 kDa (Mpv17/PMP22) family protein(AT5G19750)
		AT5G20935	DUF3148 family protein(CRR42)
		AT5G22390	FANTASTIC four-like protein (DUF3049)(AT5G22390)
		AT5G22555	uncharacterized protein(AT5G22555)
		AT5G22580	Stress responsive A/B Barrel Domain-containing protein(AT5G22580)
		AT5G22860	Serine carboxypeptidase S28 family protein(AT5G22860)
		AT5G22880	histone B2(HTB2)
		AT5G23010	methylthioalkylmalate synthase 1(MAM1)
		AT5G23020	2-isopropylmalate synthase 2(IMS2)
		AT5G23420	high-mobility group box 6(HMGB6)
		AT5G24770	vegetative storage protein 2(VSP2)
		AT5G25380	cyclin a2;1(CYCA2;1)
		AT5G25810	Integrase-type DNA-binding superfamily protein(tny)
		AT5G25880	NADP-malic enzyme 3(NADP-ME3)
		AT5G26200	Mitochondrial substrate carrier family protein(AT5G26200)
		AT5G26220	ChaC-like family protein(AT5G26220)
		AT5G26260	TRAF-like family protein(AT5G26260)
		AT5G27240	DNAJ heat shock N-terminal domain-containing protein(AT5G27240)
		AT5G28400	embryo defective protein(AT5G28400)
		AT5G35480	uncharacterized protein(AT5G35480)
		AT5G36870	glucan synthase-like 9(GSL09)
		AT5G36920	uncharacterized protein(AT5G36920)
		AT5G37010	rho GTPase-activating protein(AT5G37010)
		AT5G38030	MATE efflux family protein(AT5G38030)
		AT5G38550	Mannose-binding lectin superfamily protein(AT5G38550)
		AT5G38660	acclimation of photosynthesis to environment(APE1)
		AT5G38970	brassinosteroid-6-oxidase 1(BR6OX1)
		AT5G39320	UDP-glucose 6-dehydrogenase family protein(UDG4)
		AT5G40100	Disease resistance protein (TIR-NBS-LRR class) family(AT5G40100)
		AT5G40460	cyclin-dependent kinase inhibitor SMR3-like protein(AT5G40460)
		AT5G40640	uncharacterized protein(AT5G40640)
		AT5G41120	Esterase/lipase/thioesterase family protein(AT5G41120)
		AT5G41470	Nuclear transport factor 2 (NTF2) family protein(AT5G41470)
		AT5G42610	calcium uniporter (DUF607)(AT5G42610)
		AT5G42650	allene oxide synthase(AOS)
		AT5G42860	late embryogenesis abundant protein, group 2(AT5G42860)
		AT5G43180	transmembrane protein, putative (Protein of unknown function, DUF599)(AT5G43180)
		AT5G44420	plant defensin 1.2(PDF1.2)
		AT5G44430	plant defensin 1.2C(PDF1.2c)
		AT5G44574	uncharacterized protein(AT5G44574)
		AT5G44575	uncharacterized protein(AT5G44575)
		AT5G44635	minichromosome maintenance (MCM2/3/5) family protein(MCM6)
		AT5G45240	Disease resistance protein (TIR-NBS-LRR class)(AT5G45240)
		AT5G45340	cytochrome P450, family 707, subfamily A, polypeptide 3(CYP707A3)
		AT5G46060	spastin, putative (Protein of unknown function, DUF599)(AT5G46060)
		AT5G46115	uncharacterized protein(AT5G46115)
		AT5G46830	calcium-binding transcription factor NIG1(NIG1)
		AT5G48175	uncharacterized protein(AT5G48175)
		AT5G48180	nitrile specifier protein 5(NSP5)
		AT5G48600	structural maintenance of chromosome 3(SMC3)
		AT5G48850	Tetratricopeptide repeat (TPR)-like superfamily protein(ATSDI1)
		AT5G49620	myb domain protein 78(MYB78)
		AT5G50260	Cysteine proteinases superfamily protein(CEP1)
		AT5G50940	RNA-binding KH domain-containing protein(AT5G50940)
		AT5G51200	nuclear pore complex protein (DUF3414)(EMB3142)
		AT5G52100	Dihydrodipicolinate reductase, bacterial/plant(CRR1)
		AT5G52250	Transducin/WD40 repeat-like superfamily protein(RUP1)
		AT5G52940	hypothetical protein (DUF295)(AT5G52940)
		AT5G54620	Ankyrin repeat family protein(AT5G54620)
		AT5G56060	ATP-binding protein, putative (DUF2431)(AT5G56060)
		AT5G56840	myb-like transcription factor family protein(AT5G56840)
		AT5G57050	Protein phosphatase 2C family protein(ABI2)
		AT5G57070	hydroxyproline-rich glycoprotein family protein(AT5G57070)
		AT5G57170	Tautomerase/MIF superfamily protein(AT5G57170)
		AT5G58840	Subtilase family protein(AT5G58840)
		AT5G59390	XH/XS domain-containing protein(AT5G59390)
		AT5G59520	ZRT/IRT-like protein 2(ZIP2)
		AT5G59660	Leucine-rich repeat protein kinase family protein(AT5G59660)
		AT5G59690	Histone superfamily protein(AT5G59690)
		AT5G59700	Protein kinase superfamily protein(AT5G59700)
		AT5G59800	methyl-CPG-binding domain 7(MBD7)
		AT5G59870	histone H2A 6(HTA6)
		AT5G61160	anthocyanin 5-aromatic acyltransferase 1(AACT1)
		AT5G61300	uncharacterized protein(AT5G61300)
		AT5G61340	uncharacterized protein(AT5G61340)
		AT5G61610	Oleosin family protein(AT5G61610)
		AT5G61890	Integrase-type DNA-binding superfamily protein(AT5G61890)
		AT5G62710	Leucine-rich repeat protein kinase family protein(AT5G62710)
		AT5G62820	Uncharacterized protein family (UPF0497)(AT5G62820)
		AT5G63087	Plant thionin family protein(AT5G63087)
		AT5G63180	Pectin lyase-like superfamily protein(AT5G63180)
		AT5G63300	Ribosomal protein S21 family protein(AT5G63300)
		AT5G63650	SNF1-related protein kinase 2.5(SNRK2.5)
		AT5G63930	Leucine-rich repeat protein kinase family protein(AT5G63930)
		AT5G64630	Transducin/WD40 repeat-like superfamily protein(FAS2)
		AT5G65030	nitric oxide synthase-interacting protein(AT5G65030)
		AT5G65360	Histone superfamily protein(AT5G65360)
		AT5G66780	late embryogenesis abundant protein(AT5G66780)
		ATCG00140	ATP synthase subunit C family protein
		ATCG00330	30S chloroplast ribosomal protein S14
		ATCG00350	Photosystem I, PsaA/PsaB protein
		ATCG00580	photosystem II reaction center protein E
		ATMG00830	cytochrome C biogenesis 382
		AT2G44460	beta glucosidase 28
		AT2G28960	Leucine-rich repeat protein kinase family protein
		AT1G12940	nitrate transporter2.5
		AT5G44568	transmembrane protein
		AT3G11340	UDP-Glycosyltransferase superfamily protein
		AT1G27020	plant/protein
		AT4G15975	RING/U-box superfamily protein
		AT4G08770	Peroxidase superfamily protein
		AT2G35930	plant U-box 23
