## Supplementary material for "Molecular dissection of zinc-mediated immunity in Arabidopsis thaliana": Table S10

### Sheet: Table S10 primers used
		Supplementary Table 10: Primers used in this study
		Name	Primer sequence	Purpose
		UBC21-F	GCTCTTATCAAAGGACCTTCGG	Arabidopsis housekeeping gene UBC21 (At5g25760) for qRT-PCR
		UBC21-R	CGAACTTGAGGAGGTTGCAAAG
		UBQ10-F	GGCCTTGTATAATCCCTGATGAATAAG	Arabidopsis housekeeping gene UBQ10 (At4g05320) for qRT-PCR
		UBQ10-R	AAAGAGATAACAGGAACGGAAACATAGT
		HMA2-F	GGTTAGGAGTACAAAATATAAGTGAG	qRT-PCR for HMA2 (At4g30110) expression
		HMA2-R	TTGTAGGAGCTACGCTAAAGA
		HMA4-F	AGAGAGCACGAATTGTTCCACG	qRT-PCR for HMA4 (At2g19110) expression
		HMA4-R	GCCTGATACCACCAAGCTAGCA
